# Local B cell maturation and mast cell regulation of choroid plexus function in early life.

**DOI:** 10.1101/2025.11.27.690721

**Authors:** Samir Ali-Moussa, Ana Blas-Medina, Joseph M Josephides, Olivier Mirabeau, Inès Bouteau, Tamara Matijevic, Mariangeles Kovacs, Victoria Pakulska, Andrei Reyes Pangan, Christian Thomas, Martin Hasselblatt, Xinzhong Dong, Mariette Matondo, Nicolas Gaudenzio, Friederike Jönsson, Laetitia Travier, Aleksandra Deczkowska

## Abstract

Postnatal development is a critical period for the maturation of the nervous and immune systems. The choroid plexus (CP) within the brain ventricles guides brain development through the production of cerebrospinal fluid and responds to stimuli from its local immune microenvironment. Here, using single-cell sequencing, we chart the establishment of the immune niche within the CP from birth to adulthood. We demonstrate that the CP is an active site for the development of B cells from early pro-B cells to mature B cells. We also characterize a transient population of CP mast cells that is highly abundant in the perinatal period. Single activation of these cells shortly after birth led to activation of serotonin-dependent secretion from the CP epithelial cells and resulted in cognitive impairment later in life. Our findings highlight the crucial nature of the CP as a neuroimmune interface, where cellular crosstalk regulates key functions of CP activity, thereby guiding brain development.
