## Supplementary material for "Local B cell maturation and mast cell regulation of choroid plexus function in early life.": Table S1

### Sheet: Feuil1
Gene	Signature
Mcpt1	MMC
Mcpt2	MMC
Igha	MMC
Scin	MMC
Ifitm1	MMC
Itgae	MMC
Hnrnpll	MMC
Thsd4	MMC
Clnk	MMC
Sema4d	MMC
Angpt1	MMC
Mcpt9	MMC
Plac8	MMC
Igkc	MMC
Gfod1	MMC
Emid1	MMC
Snx18	MMC
Adamtsl1	MMC
P2rx7	MMC
Ly6e	MMC
Slc9a9	MMC
Gm26740	MMC
Pde3a	MMC
Prnp	MMC
Itga2b	MMC
Gzma	MMC
Nup210	MMC
AW112010	MMC
Taco1	MMC
Nrxn1	MMC
Cd96	MMC
St6galnac5	MMC
Cd244a	MMC
Gmpr	MMC
Pecam1	MMC
Fgl2	MMC
Kcnn4	MMC
Plcb1	MMC
Galm	MMC
Itgax	MMC
Jchain	MMC
Akt3	MMC
Cx3cr1	MMC
Flnb	MMC
Deptor	MMC
Muc13	MMC
Fgd2	MMC
Slc8a1	MMC
Avil	MMC
Prkg1	MMC
Ppm1l	MMC
Meis1	MMC
Arhgap6	MMC
Ikzf2	MMC
Mvb12b	MMC
Gm2a	MMC
Ripor2	MMC
Nrip1	MMC
Etnk1	MMC
Gm4258	MMC
Itch	MMC
E330020D12Rik	MMC
Trerf1	MMC
Sh2d1b1	MMC
Kcnq5	MMC
Lair1	MMC
Glcci1	MMC
Runx1	MMC
Rnase6	MMC
Rabgap1l	MMC
Il9r	MMC
Sema6b	MMC
Fabp2	MMC
Sntb1	MMC
Znrf1	MMC
Epas1	MMC
Cd300a	MMC
Ccnd3	MMC
Map3k5	MMC
Mbnl1	MMC
Snrnp70	MMC
Abi3	MMC
Ncf1	MMC
Lrmda	MMC
Kctd1	MMC
Zbtb20	MMC
Ppa1	MMC
Dock8	MMC
Lbh	MMC
Actr3	MMC
St8sia4	MMC
2900026A02Rik	MMC
Elp4	MMC
Gzmb	MMC
Dpp4	MMC
Wipf1	MMC
Arhgap45	MMC
Ogt	MMC
Klhl24	MMC
Chad	MMC
Hey1	MMC
Tmem233	MMC
Hlf	MMC
Paqr8	MMC
B3galt5	MMC
Xpc	MMC
Psd4	MMC
Nfatc3	MMC
Ptpn22	MMC
Smg6	MMC
Ocrl	MMC
Ascc1	MMC
Cuedc1	MMC
Arhgap4	MMC
Zc3h14	MMC
Slc24a3	MMC
Camkmt	MMC
Scai	MMC
Aim2	MMC
Mgat5	MMC
Apobec3	MMC
Rasgrp4	MMC
Gm26917	MMC
Eif4b	MMC
Ripor1	MMC
Atp1b1	MMC
Rcbtb2	MMC
Kmt2d	MMC
Hic1	MMC
Hdac7	MMC
Dennd1b	MMC
Numa1	MMC
Eif4ebp2	MMC
Npffr1	MMC
Tbxas1	MMC
2610307P16Rik	MMC
Apol9b	MMC
Tff3	MMC
Krt8	MMC
Treml2	MMC
Il17rb	MMC
Poll	MMC
Muc2	MMC
Akna	MMC
Cd34	MMC
Fam234b	MMC
Rgs12	MMC
Alox5ap	MMC
Gm11290	MMC
Dnmt3a	MMC
Gse1	MMC
Cux1	MMC
Entr1	MMC
Maml3	MMC
Grk2	MMC
Chd9	MMC
Tmem273	MMC
Dock2	MMC
Sp100	MMC
H2afy	MMC
Acap1	MMC
Fam49b	MMC
Mndal	MMC
Def6	MMC
Fli1	MMC
Utrn	MMC
Rasgrp1	MMC
Galnt2	MMC
Smarca2	MMC
Zfp36l2	MMC
Ssh2	MMC
Asap1	MMC
Ccdc88c	MMC
Arid2	MMC
Atp8a1	MMC
AI504432	MMC
Runx3	MMC
C2cd5	MMC
Ccdc69	MMC
Coro1a	MMC
Irf2bp2	MMC
Smap2	MMC
Pitpnc1	MMC
Pigt	MMC
Sbf1	MMC
Abcc1	MMC
Chsy1	MMC
Mmd	MMC
Vars	MMC
Dus3l	MMC
Usp20	MMC
Padi2	MMC
Hist1h1d	MMC
Ikzf1	MMC
Tango2	MMC
Dnajc6	MMC
Coro2a	MMC
Apoa1	MMC
Zfp148	MMC
Tia1	MMC
Uba7	MMC
Gngt2	MMC
Tnfaip8	MMC
Gypc	MMC
Cpne5	MMC
Mllt1	MMC
Map11	MMC
Clec2i	MMC
Fcgbp	MMC
Arhgap39	MMC
Uck1	MMC
Tcirg1	MMC
Abcb1a	MMC
Rpl13a	MMC
Cd3g	MMC
Naaa	MMC
Mepce	MMC
Vasp	MMC
Osgin1	MMC
Pip4k2b	MMC
Myo1f	MMC
Gpr141	MMC
Kdm6a	MMC
Cwf19l2	MMC
Kmt2c	MMC
Ccdc88b	MMC
Rps6ka5	MMC
Rreb1	MMC
Lnpep	MMC
Aftph	MMC
Manba	MMC
Dyrk2	MMC
Zfp831	MMC
Ggt5	MMC
Lpar6	MMC
Csnk1e	MMC
Nfe2	MMC
Gm15657	MMC
Slc25a37	MMC
B4galnt1	MMC
Card11	MMC
Rnf5	MMC
Pot1b	MMC
Hacd4	MMC
Mctp2	MMC
Kctd9	MMC
Rpe	MMC
Pdcd1lg2	MMC
Abca7	MMC
Selplg	MMC
Tbc1d10c	MMC
2025-09-01	MMC
Mbp	MMC
Slc26a11	MMC
Pde4a	MMC
Ccnt2	MMC
Ddx6	MMC
Fnbp1	MMC
Prkca	MMC
Chn2	MMC
Ptprc	MMC
Rpl37a	MMC
Slc44a2	MMC
Car8	MMC
Tnks2	MMC
Noc2l	MMC
Wdfy4	MMC
mt-Co3	MMC
Chd1l	MMC
Stard10	MMC
Tmem150b	MMC
Plekho1	MMC
Nup93	MMC
Galnt7	MMC
AU020206	MMC
Gzmc	MMC
Cma1	CTMC
Tpsb2	CTMC
Cpa3	CTMC
Mcpt4	CTMC
Hdc	CTMC
Serpinb1a	CTMC
Lgals1	CTMC
Mrgprb1	CTMC
Ubb	CTMC
Fth1	CTMC
Srgn	CTMC
Apoe	CTMC
Ftl1	CTMC
Fcer1g	CTMC
Mt1	CTMC
Tpsab1	CTMC
Vim	CTMC
Mrgprb2	CTMC
Slc29a1	CTMC
Calm1	CTMC
Ccl2	CTMC
Socs2	CTMC
mt-Rnr2	CTMC
Slc3a2	CTMC
Eif1	CTMC
Cd200r3	CTMC
Cd81	CTMC
Plek	CTMC
Slc6a4	CTMC
mt-Nd1	CTMC
mt-Nd4	CTMC
Maob	CTMC
Adora3	CTMC
mt-Nd2	CTMC
Pmp22	CTMC
Cdkn1a	CTMC
Adk	CTMC
Hspa8	CTMC
Csrnp1	CTMC
Lmna	CTMC
Vwa5a	CTMC
Tmsb10	CTMC
Ccl7	CTMC
H3f3b	CTMC
Lgals3	CTMC
Ndrg1	CTMC
Sparc	CTMC
mt-Rnr1	CTMC
Sqstm1	CTMC
Lilrb4a	CTMC
mt-Cytb	CTMC
Il13	CTMC
Rpl32	CTMC
Dynll1	CTMC
